# Circadian diversity in Swedish *Arabidopsis* accessions is associated with naturally occurring genetic variation in *COR28*

**DOI:** 10.1101/665455

**Authors:** Hannah Rees, Ryan Joynson, James K.M. Brown, Anthony Hall

## Abstract

Circadian clocks have evolved to resonate with external day and night cycles. However, these entrainment signals are not consistent everywhere and vary with latitude, climate and seasonality. This leads to divergent selection for clocks which are locally adapted. To investigate the genetic basis for this, we used a Delayed Fluorescence (DF) imaging assay to screen 191 naturally occurring Swedish *Arabidopsis* accessions for their circadian phenotypes. We demonstrate period variation with both latitude and sub-population. Several candidate loci linked to period, phase and Relative Amplitude Error (RAE) were revealed by genome-wide association mapping and candidate genes were investigated using TDNA mutants. We show that natural variation in a single non-synonymous substitution within *COR28* is associated with a long-period and late-flowering phenotype similar to that seen in TDNA knock-out mutants. *COR28* is a known coordinator of flowering time, freezing tolerance and the circadian clock; all of which may form selective pressure gradients across Sweden. Finally, we tested circadian variation under reduced temperatures and show that fast and slow period phenotypic tails remain diverged and follow a distinctive ‘arrow-shaped’ trend indicative of selection for a cold-biased temperature compensation response.
