## Supplementary File 1. phenotype files from 191 dataset for "Circadian diversity in Swedish *Arabidopsis* accessions is associated with naturally occurring genetic variation in *COR28*"

### Sheet: Supplementary File 1. phenotype
accessionid	Name	Lat	Long	Collector	Period mean	RAE mean	Circular Phase mean	Log10Amp mean
991	Ale-Stenar-41-1	55.3833	14.05	Jon Ågren	23.124	0.41532	18.8823	3.81454
992	Ale-Stenar-44-4	55.3833	14.05	Jon Ågren	22.69	0.439084	20.4031	3.8405
997	Ale-Stenar-56-14	55.3833	14.05	Jon Ågren	23.3892	0.398483	16.6988	3.80589
1002	Ale-Stenar-64-24	55.3833	14.05	Jon Ågren	23.11	0.370279	18.4527	3.76012
1061	Brösarp-11-135	55.7167	14.1333	Jon Ågren	23.7067	0.385761	18.6769	3.78723
1062	Brösarp-15-138	55.7167	14.1333	Jon Ågren	23.487	0.368437	16.7735	3.7525
1063	Brösarp-21-140	55.7167	14.1333	Jon Ågren	22.3818	0.326776	17.5362	3.71166
1066	Brösarp-34-145	55.7167	14.1333	Jon Ågren	23.5907	0.418983	16.858	3.81893
1070	Brösarp-45-153	55.7167	14.1333	Jon Ågren	23.1706	0.375247	18.6424	3.77719
1158	Aledal-6-49	56.7	16.5167	Jon Ågren	22.7259	0.394279	18.4218	3.79264
1166	Aledal-14-73	56.7	16.5167	Jon Ågren	22.0818	0.362035	19.9013	3.74857
1254	Tos-82-387	59.4333	17.0167	Jon Ågren	23.4829	0.356671	16.7931	3.73529
1257	Tos-95-393	59.4333	17.0167	Jon Ågren	23.37	0.351119	18.8761	3.73398
1313	Ängsö-59-422	59.5667	16.8667	Jon Ågren	23.355	0.368876	17.5418	3.75283
1317	Ängsö-74-430	59.5667	16.8667	Jon Ågren	23.3613	0.37475	17.2315	3.77133
1552	Sku-30	63.0833	18.3667	Jon Ågren	21.5685	0.395408	21.7753	3.79265
5830	App1-12	56.3333	15.9667	Magnus Nordborg	22.3891	0.371396	18.5131	3.7475
5831	App1-14	56.3333	15.9667	Magnus Nordborg	22.9605	0.384586	17.8797	3.77478
5832	App1-16	56.3333	15.9667	Magnus Nordborg	22.4911	0.338294	18.097	3.71884
5836	Boo2-3	55.86	13.51	Magnus Nordborg	22.9455	0.410018	18.8018	3.82069
5856	Dör-10	63.0167	17.4914	Magnus Nordborg	22.1075	0.408802	16.0071	3.81346
5860	Dra-3	62.6814	18.0165	Magnus Nordborg	22.1558	0.374742	18.5767	3.77396
5867	Dra2-1	55.76	14.12	Magnus Nordborg	22.2641	0.409027	18.7801	3.82243
6009	Eden-1	62.877	18.177	Magnus Nordborg	23.6369	0.372186	17.9608	3.77442
6010	Eden-5	62.877	18.177	Magnus Nordborg	23.7012	0.42886	18.0157	3.83499
6011	Eden-6	62.877	18.177	Magnus Nordborg	23.2109	0.389217	12.2139	3.79427
6012	Eden-7	62.877	18.177	Magnus Nordborg	23.2742	0.416089	18.1212	3.81993
6013	Eden-9	62.877	18.177	Magnus Nordborg	22.9553	0.406857	21.338	3.81673
6017	Eds-9	62.9	18.4	Magnus Nordborg	22.5843	0.358811	20.7191	3.74433
6019	Fjä1-2	56.06	14.29	Magnus Nordborg	23.8748	0.401335	18.7273	3.7947
6020	Fjä1-5	56.06	14.29	Magnus Nordborg	23.1753	0.348052	18.161	3.74296
6021	Fjä2-4	56.06	14.29	Magnus Nordborg	23.9651	0.368136	17.6318	3.76425
6022	Fjä2-6	56.06	14.29	Magnus Nordborg	24.3311	0.358446	17.2078	3.74801
6023	Fly2-1	55.7509	13.3712	Magnus Nordborg	23.269	0.364031	17.8599	3.75419
6024	Fly2-2	55.7509	13.3712	Magnus Nordborg	21.9446	0.388993	18.4688	3.7718
6030	Grön-5	62.806	18.1896	Magnus Nordborg	21.6512	0.406032	20.2571	3.80529
6034	Hov1-7	56.1	13.74	Magnus Nordborg	23.163	0.409511	18.0394	3.82144
6035	Hov1-10	56.1	13.74	Magnus Nordborg	24.4485	0.361452	15.1904	3.75232
6036	Hov3-2	56.1	13.74	Magnus Nordborg	22.2813	0.422582	21.8452	3.82934
6038	Hov3-5	56.1	13.74	Magnus Nordborg	23.0903	0.377937	15.0145	3.77932
6039	Hovdala-2	56.1	13.74	Torbjorn Sall	23.2521	0.390998	18.9001	3.79739
6041	Lis-3	56.0328	14.775	Magnus Nordborg	23.7038	0.397907	17.5491	3.79991
6043	Löv-1	62.801	18.079	Magnus Nordborg	21.4593	0.438462	21.2808	3.84375
6069	Nyl-7	62.9513	18.2763	Magnus Nordborg	22.38	0.425977	21.4473	3.83365
6070	Omn-1	62.9308	18.3448	Magnus Nordborg	22.0792	0.441196	18.7741	3.84168
6071	Omn-5	62.9308	18.3448	Magnus Nordborg	22.4176	0.416489	18.3494	3.82905
6073	ÖMö1-7	56.1481	15.8155	Magnus Nordborg	23.6748	0.356112	17.7943	3.74259
6074	Ör-1	56.4573	16.1308	Magnus Nordborg	22.5229	0.406064	21.5082	3.8126
6076	Rev-2	55.6942	13.4504	Magnus Nordborg	22.9742	0.361442	17.8655	3.75128
6085	Sparta-1	55.7097	13.2145	Magnus Nordborg	23.4854	0.388343	17.6961	3.78206
6086	Sr:3	58.9	11.2	Ivo Cetl	23.1935	0.350601	17.6379	3.73638
6087	Stu-2	56.4666	16.1284	Magnus Nordborg	22.5422	0.410942	19.1308	3.81715
6088	Stu1-1	56.4666	16.1284	Magnus Nordborg	22.7638	0.361945	17.6624	3.74276
6090	T1000	55.6525	13.2197	Mattias Jakobsson	23.0441	0.403899	18.59	3.80342
6091	T1010	55.6525	13.215	Mattias Jakobsson	23.2856	0.397022	17.3862	3.80223
6092	T1020	55.6514	13.2233	Mattias Jakobsson	23.1358	0.399895	19.2942	3.79766
6094	T1040	55.6494	13.2147	Mattias Jakobsson	23.4404	0.390562	18.7949	3.80069
6095	T1050	55.6486	13.2161	Mattias Jakobsson	23.8635	0.347766	17.1319	3.73019
6096	T1060	55.6472	13.2225	Mattias Jakobsson	24.3879	0.396458	16.9564	3.79857
6097	T1070	55.6481	13.2264	Mattias Jakobsson	22.6293	0.372944	19.0189	3.75969
6098	T1080	55.6561	13.2178	Mattias Jakobsson	23.0008	0.360722	17.5935	3.7587
6099	T1090	55.6575	13.2386	Mattias Jakobsson	22.3185	0.404462	17.7959	3.8119
6100	T1110	55.6	13.2	Mattias Jakobsson	23.8726	0.39235	16.3403	3.79908
6102	T1130	55.6	13.2	Mattias Jakobsson	22.6061	0.376213	18.3635	3.78131
6104	T1160	55.7	13.2	Mattias Jakobsson	23.3263	0.362846	18.8891	3.76418
6106	T460	55.7931	13.1186	Mattias Jakobsson	22.7718	0.3597	18.5852	3.76036
6107	T470	55.7942	13.1222	Mattias Jakobsson	22.4604	0.371104	19.1791	3.76759
6108	T480	55.7989	13.1206	Mattias Jakobsson	22.7905	0.395197	18.2181	3.802
6111	T530	55.7989	13.1219	Mattias Jakobsson	22.9832	0.370078	18.8687	3.76199
6113	T550	55.8078	13.1028	Mattias Jakobsson	22.2783	0.381526	20.4841	3.77798
6114	T570	55.8097	13.1342	Mattias Jakobsson	24.678	0.316548	17.0548	3.66399
6115	T580	55.8	13.1367	Mattias Jakobsson	22.5353	0.40273	18.364	3.7964
6122	T670	55.8364	13.3075	Mattias Jakobsson	23.483	0.385415	17.1212	3.79794
6123	T680	55.8369	13.3033	Mattias Jakobsson	25.5389	0.310999	13.929	3.67132
6124	T690	55.8378	13.3092	Mattias Jakobsson	23.8573	0.395488	14.484	3.80016
6125	T710	55.8403	13.3106	Mattias Jakobsson	23.4285	0.423798	18.3756	3.83014
6126	T720	55.8411	13.3047	Mattias Jakobsson	24.1871	0.34418	16.9868	3.73823
6128	T740	55.8397	13.2881	Mattias Jakobsson	21.9867	0.398698	20.201	3.80717
6132	T790	55.8386	13.3186	Mattias Jakobsson	23.2812	0.401265	15.2999	3.80713
6133	T800	55.8364	13.2906	Mattias Jakobsson	25.7004	0.404729	14.067	3.79683
6134	T810	55.8383	13.2906	Mattias Jakobsson	22.815	0.425519	18.8067	3.83914
6136	T840	55.9336	13.5519	Mattias Jakobsson	23.3243	0.361581	17.8651	3.74606
6137	T850	55.9419	13.5603	Mattias Jakobsson	23.2538	0.356008	19.3933	3.74478
6138	T860	55.9403	13.5511	Mattias Jakobsson	22.8325	0.417582	17.4207	3.814
6140	T880	55.9392	13.5539	Mattias Jakobsson	23.2571	0.385577	17.8757	3.78335
6141	T890	55.9414	13.5542	Mattias Jakobsson	24.1269	0.404284	18.9472	3.80996
6142	T900	55.9428	13.5558	Mattias Jakobsson	23.0328	0.400343	18.5619	3.80283
6145	T930	55.9497	13.5533	Mattias Jakobsson	23.6737	0.400165	16.4354	3.81509
6149	T970	55.9281	13.5481	Mattias Jakobsson	24.9547	0.402421	15.7246	3.79581
6150	T980	55.9261	13.5319	Mattias Jakobsson	24.0508	0.386872	16.6391	3.79184
6151	T990	55.6528	13.2244	Mattias Jakobsson	22.995	0.397931	18.0519	3.80473
6153	TAA 03	62.6425	17.7422	Mattias Jakobsson	21.612	0.372163	19.9475	3.76092
6154	TAA 04	62.6422	17.7406	Mattias Jakobsson	22.9882	0.376132	17.2471	3.78488
6163	TAA 14	62.6425	17.7356	Mattias Jakobsson	23.046	0.383744	17.194	3.78969
6166	TAA 17	62.6425	17.7372	Mattias Jakobsson	23.359	0.371285	17.8527	3.76369
6169	TÅD 01	62.8714	18.3447	Mattias Jakobsson	23.4108	0.380446	17.7014	3.78133
6172	TÅD 04	62.8717	18.3436	Mattias Jakobsson	23.5664	0.389465	17.2445	3.79498
6173	TÅD 05	62.8717	18.3419	Mattias Jakobsson	23.1695	0.344854	17.2258	3.72916
6174	TÅD 06	62.8719	18.3422	Mattias Jakobsson	23.0474	0.375672	18.1868	3.7641
6177	TÄL 03	62.6322	17.69	Mattias Jakobsson	23.0437	0.361143	16.1245	3.75242
6180	TÄL 07	62.6322	17.6906	Mattias Jakobsson	22.1301	0.372156	19.1112	3.75629
6189	TDr-2	55.7686	14.1383	Mattias Jakobsson	22.3895	0.361925	19.2977	3.75584
6191	TDr-4	55.7689	14.1375	Mattias Jakobsson	23.0883	0.362891	17.6121	3.75295
6192	TDr-5	55.7692	14.1369	Mattias Jakobsson	23.3038	0.396226	17.6772	3.80721
6193	TDr-7	55.7694	14.1347	Mattias Jakobsson	23.0058	0.413395	20.3044	3.82917
6194	TDr-8	55.7706	14.1342	Mattias Jakobsson	23.6559	0.352094	18.9003	3.74424
6195	TDr-9	55.7708	14.1342	Mattias Jakobsson	23.122	0.416681	19.1839	3.82541
6198	TDr-13	55.7708	14.1331	Mattias Jakobsson	23.2004	0.380744	17.7143	3.78472
6201	TDr-16	55.7719	14.1211	Mattias Jakobsson	21.7232	0.410646	20.1253	3.81677
6203	TDr-18	55.7714	14.1208	Mattias Jakobsson	22.9482	0.359751	18.4649	3.75366
6209	TEDEN 02	62.8836	18.1842	Mattias Jakobsson	23.2105	0.441694	19.0273	3.84455
6210	TEDEN 03	62.8839	18.1836	Mattias Jakobsson	22.632	0.426781	19.5091	3.83177
6214	TFÄ 04	63.0175	18.3281	Mattias Jakobsson	23.2052	0.3791	16.452	3.77384
6216	TFÄ 06	63.0167	18.3283	Mattias Jakobsson	23.0778	0.392069	18.0545	3.79555
6217	TFÄ 07	63.0169	18.3283	Mattias Jakobsson	22.79	0.371944	18.9108	3.76892
6218	TFÄ 08	63.0172	18.3283	Mattias Jakobsson	23.2022	0.344506	18.1724	3.72989
6220	TGR 01	62.806	18.1896	Mattias Jakobsson	22.1017	0.41804	19.8058	3.81548
6221	TGR 02	62.806	18.1896	Mattias Jakobsson	23.1905	0.37969	18.2173	3.77775
6231	TNY 04	62.96	18.2844	Mattias Jakobsson	22.974	0.362589	18.3111	3.75207
6235	TOM 01	62.9611	18.3589	Mattias Jakobsson	22.3521	0.397941	16.872	3.78746
6237	TOM 03	62.9619	18.35	Mattias Jakobsson	22.5887	0.41957	19.8004	3.82268
6238	TOM 04	62.9619	18.35	Mattias Jakobsson	21.8365	0.428421	18.3916	3.83567
6240	TOM 06	62.9622	18.35	Mattias Jakobsson	21.4624	0.410299	21.0142	3.80876
6241	TOM 07	62.9614	18.3608	Mattias Jakobsson	22.62	0.405243	19.567	3.80209
6242	Tomegap-2	55.7	13.2	Mattias Jakobsson	22.633	0.37513	18.1386	3.77236
6243	Tottarp-2	56.2737	13.9004	Magnus Nordborg	22.2892	0.404643	19.9481	3.80073
6244	TRÄ 01	62.9169	18.4728	Mattias Jakobsson	22.9574	0.377458	17.6043	3.76531
6252	TV-4	55.5796	14.3336	Mattias Jakobsson	22.4764	0.411381	18.5237	3.81499
6255	TV-7	55.5796	14.334	Mattias Jakobsson	22.5335	0.368632	18.3692	3.76298
6258	TV-10	55.5796	14.3336	Mattias Jakobsson	23.1032	0.387645	17.2996	3.78904
6268	TV-22	55.5796	14.3336	Mattias Jakobsson	22.3852	0.39091	19.1265	3.80077
6276	TV-30	55.5796	14.3336	Mattias Jakobsson	22.8564	0.381894	17.7125	3.77798
6284	TV-38	55.5796	14.3336	Mattias Jakobsson	22.1376	0.424582	19.3756	3.83901
6413	Ull3-4	56.06	13.97	Magnus Nordborg	24.3568	0.377974	15.7562	3.77573
6900	Bil-5	63.324	18.484	Magnus Nordborg	23.267	0.410479	16.787	3.80604
6913	Eden-2	62.877	18.177	Magnus Nordborg	23.2189	0.384804	17.744	3.78171
6974	Ull2-5	56.0648	13.9707	Magnus Nordborg	23.9968	0.393109	17.5822	3.78233
7516	Vår2-1	55.58	14.334	Magnus Nordborg	22.7673	0.381773	18.7535	3.77631
7517	Vår2-6	55.58	14.334	Magnus Nordborg	22.9233	0.378095	17.9122	3.7808
8227	THÖ 03	62.7989	17.9103	Mattias Jakobsson	23.2691	0.364384	16.1062	3.75701
8230	Algutsrum	56.68	16.5	Magnus Nordborg	22.2512	0.396438	21.4651	3.8034
8231	Brö1-6	56.3	16	Magnus Nordborg	23.1927	0.410014	19.5288	3.81925
8256	Bå1-2	56.4	12.9	Magnus Nordborg	22.8912	0.407615	20.3966	3.80087
8307	Hovdala-6	56.1	13.74	Torbjorn Sall	22.4169	0.390743	18.2364	3.79104
8387	St-0	59	18	Albert Kranz	21.2778	0.430485	21.9029	3.83798
8422	Fjä1-1	56.06	14.29	Magnus Nordborg	23.7556	0.393463	19.5023	3.77975
8427	Ull2-13	56.0648	13.9707	Magnus Nordborg	22.8759	0.377131	17.3008	3.7756
9321	Ådal 1	62.8622	18.336	Alison Anastasio	23.1914	0.375651	19.4791	3.7649
9332	Bar 1	62.8698	18.381	Alison Anastasio	23.4372	0.373656	15.2665	3.77521
9336	Bön 1	62.8794	18.4473	Alison Anastasio	22.6636	0.369353	17.6879	3.76569
9339	Böt 1	57.7133	15.0689	Alison Anastasio	23.249	0.41366	18.1622	3.81915
9343	Dju-1	57.3089	18.1512	Alison Anastasio	21.7246	0.426728	19.0421	3.82455
9352	Död 2	57.2608	16.3675	Alison Anastasio	22.7029	0.410279	20.2309	3.81074
9353	Död 3	57.2608	16.3675	Alison Anastasio	22.5837	0.370801	19.8724	3.76739
9363	EdJ 2	62.9147	18.4045	Alison Anastasio	23.4913	0.413714	17.2741	3.82398
9369	EkS 2	57.6781	14.9986	Alison Anastasio	23.6258	0.418402	19.3534	3.82202
9370	EkS 3	57.6781	14.9986	Alison Anastasio	23.6318	0.367008	17.2806	3.76188
9371	FäL 1	63.016	18.3175	Alison Anastasio	22.8352	0.377762	17.9489	3.77452
9381	Fri 1	55.8106	14.2091	Alison Anastasio	24.0081	0.348197	15.1563	3.73813
9383	Fri 3	55.8106	14.2091	Alison Anastasio	23.5915	0.346338	16.4731	3.7299
9386	Grön 12	62.806	18.1896	Alison Anastasio	22.5213	0.387002	18.3957	3.77004
9388	Grön 14	62.806	18.1896	Alison Anastasio	23.2703	0.388258	17.9035	3.78654
9390	Hadd-1	57.3263	15.8979	Alison Anastasio	22.83	0.389693	18.5404	3.80209
9391	Hadd-2	57.3263	15.8979	Alison Anastasio	23.6537	0.386806	18.6184	3.77481
9392	Hadd-3	57.3263	15.8979	Alison Anastasio	23.2817	0.402839	18.0085	3.80696
9394	Hag-2	56.5804	16.4063	Alison Anastasio	22.7497	0.407023	18.8124	3.80662
9399	Hamm-1	55.4234	13.9905	Alison Anastasio	23.1893	0.379082	17.8263	3.7718
9402	Hel-3	57.8765	14.8549	Alison Anastasio	22.0332	0.443792	22.5354	3.842
9404	HolA-1 1	55.7491	13.399	Alison Anastasio	24.2286	0.343043	16.1788	3.72689
9405	HolA-1 2	55.7491	13.399	Alison Anastasio	23.5399	0.363737	17.0595	3.76612
9407	HolA-2 2	55.7491	13.399	Alison Anastasio	23.5307	0.377559	17.8042	3.76969
9408	Kal 1	56.047	13.9519	Alison Anastasio	23.0805	0.404963	19.7609	3.80795
9409	Kia 1	56.0573	14.302	Alison Anastasio	23.6057	0.401091	17.2211	3.80012
9412	Kor 3	57.2746	16.1494	Alison Anastasio	21.8855	0.411887	20.9366	3.81112
9413	Kor 4	57.2746	16.1494	Alison Anastasio	23.0026	0.385977	17.8335	3.78699
9416	Kru-3	57.7215	18.3837	Alison Anastasio	23.1475	0.370978	16.8732	3.76403
9421	Lan 1	55.9745	14.3997	Alison Anastasio	24.0583	0.382076	17.9187	3.77554
9433	Nyl 13	62.9513	18.2763	Alison Anastasio	21.7623	0.421114	21.7352	3.82383
9436	Puk-1	56.1633	14.6806	Alison Anastasio	23.8718	0.438879	18.2646	3.85792
9437	Puk-2	56.1633	14.6806	Alison Anastasio	22.8832	0.376411	19.2195	3.76302
9442	Sim-1	55.5678	14.3398	Alison Anastasio	22.0272	0.390186	20.9711	3.78246
9450	Spro 1	57.2545	18.2109	Alison Anastasio	22.4215	0.399459	19.09	3.80205
9451	Spro 2	57.2545	18.2109	Alison Anastasio	22.6933	0.383371	16.9177	3.77622
9452	Spro 3	57.2545	18.2109	Alison Anastasio	23.1723	0.391178	17.1752	3.79338
9453	Stenk-2	57.8009	18.5162	Alison Anastasio	24.2671	0.39308	15.998	3.79153
9454	Stenk-3	57.8009	18.5162	Alison Anastasio	23.448	0.392186	16.7542	3.78564
9455	Stenk-4	57.8009	18.5162	Alison Anastasio	22.4658	0.401447	19.2012	3.80471
9470	Tur-4	57.6511	14.8043	Alison Anastasio	22.4216	0.398766	20.4548	3.80688
9471	Ull-A-1	56.0648	13.9707	Alison Anastasio	23.8128	0.416701	17.4977	3.82348
9476	VårA 1	55.5796	14.3336	Alison Anastasio	22.2996	0.396107	17.8227	3.78913
9481	Yst-1	55.4242	13.8484	Alison Anastasio	23.279	0.380031	17.9513	3.77739
