## Supplementary File 2. Gene candidates for DF phenotyping for "Circadian diversity in Swedish *Arabidopsis* accessions is associated with naturally occurring genetic variation in *COR28*"

### Sheet: Gene candidates
Candidate Gene	Common name	Corrisponding Peak on Manhattan	Previously described functionality	Go terms	highest SNP P-value	Mutant lines tested-NASC ID	mutant ID	LP	RP	mutation	WT background	Mutant status from PCR and gel genotyping	Results from DF phenotyping
PERIOD
AT4G33980	COR28	Period, Chr4	Works alongside cor27 to regulate circadian clock in response to freezing conditions	photoperiodism, flowering, regulation of circadian rhythm, response to cold,response to karrikin	11.5706	N664112	**SALK_137155C	TGAATTTCTCTTAAAAGTCGCATG	CTTGTTTGCAGTTTACCGTCC	T-DNA (SALK)	Col-0	hom	Long period
						N812929	SAIL_279_D07	GTTGAGACCGCATCTTCAGAC	AATCACGATTCGACAAGGAAC	T-DNA (SAIL)	WT for cor28-1 (derived from original het seed)	hom (derived from original het seed)	Long period
At3g19180	PARC6	Period, Chr3	Encodes a chloroplast division factor located in the plastid inner envelope with its N-terminus exposed to the stroma. PARC6 influences FtsZ assembly and is required for recruitment of PDV1 during chloroplast division.	chloroplast fission, plastid fission	7.11005	N678883	SALK_100009C	TCTCGCACATTAGTTATGGGC	ATAGGTCTTAACCTGGCGAGC	T-DNA (SALK)	Col-0	hom	As WT
						N638043	SALK_138043	ACAAGCATGGATTCATCAAGG	GCTATGCCTGATGTAAATGGC	T-DNA (SALK)	Col-0	hom	As WT
AT3G19220	SCO2	Period, Chr3	Encodes a zinc finger protein that is similar to a subgroup of DnaJ and is involved in cotyledon chloroplast biogenesis. Cyo1 is localized to the thylakoid membrane and has protein disulfide isomerase activity in vivo.Cyo1 is more highly expressed in light grown seedlings. Loss of function mutants have albino cotyledons and abnormal plastids.	chloroplast organization	7.11005	N68145	sco2-1	CACCTGCAAACTTCTCGTCTC	AGTCATAGGAAGAGGAAGCGC	EMS mutation resulting in premature Stop codon	Ler	hom	As WT
AT3G19140	DNF	Period, Chr3	DAY NEUTRAL FLOWERING (DNF) is a membrane-bound E3 ligase involved in the regulation of flowering time in Arabidopsis. It negetively regulate the early flowering under Short Day condition.	negative regulation of short-day photoperiodism, flowering, protein ubiquitination	7.11005	N683671	SALK_088365C	tgtggttgctctagttttggg	tgcaaccatcctcaaatcttc	T-DNA (SALK)	Col-0	WT no mutation	not screened
PHASE
At1g71030	MYBL2	Phase, Chr1	Encodes a putative myb family transcription factor. In contrast to most other myb-like proteins its myb domain consists of a single repeat. A proline-rich region potentially involved in transactivation is found in the C-terminal part of the protein. Its transcript accumulates mainly in leaves.	anthocyanin-containing compound biosynthetic process, cell differentiation,proanthocyanidin biosynthetic process, regulation of transcription, DNA-templated,response to abscisic acid, response to cadmium ion, response to ethylene,response to gibberellin, response to jasmonic acid, response to salicylic acid,response to salt stress	7.43	684281	SALK_092920C	TTGTAGATCCCGCAATCGTAG	TCATTGATAGCGGGAAGATTG	T-DNA (SALK)	Col-0	hom	As WT
AT1G71015	NA	Phase, Chr1	plastid movement impaired protein	biological_process	7.43	688681	SALK_201267C	CACAGGTCTTCTGCTTTGCTC	AACACAACACCCACCTTGAAC	T-DNA (SALK)	Col-0	hom	As WT
AT1G71010	FAB1C	Phase, Chr1	Encodes a protein that is predicted to act as a phosphatidylinositol-3P 5-kinase, but, because it lacks a FYVE domain, it is unlikely to be efficiently targeted to membranes containing the proposed phosphatidylinositol-3P substrate. Therefore, its molecular function remains unknown. The mRNA is cell-to-cell mobile.	phosphatidylinositol phosphorylation, stomatal closure	7.43	693832	SALK_204896C	CTCCTATGCCTGAGCATGAAG	TCCTGTTGAGGATGGCTATTG	T-DNA (SALK)	Col-0	N/A did not amplify	not screened
Also tested:
AT5G42900	COR27	N/A	Sister gene to Cor28, involved in circadian regulation in response to cold	regulation of circadian rhythm, response to cold, response to karrikin, vegetative to reproductive phase transition of meristem	N/A	N668138	SALK_042072C	CGTGAATGAATATTTTGACATGG	CTTCAATCGCAAAGAAGCAAC	T-DNA (SALK)	Col-0	hom	As WT
					N/A	N834545	**SAIL_772_H01	CGTGAATGAATATTTTGACATGG	CTTCAATCGCAAAGAAGCAAC	T-DNA (SAIL)	Col-0	hom	Potentially altered Phase. No significant period change
AT5G42900/AT4G33980	COR27-1/COR28-2	N/A	Double mutant		N/A			CGTGAATGAATATTTTGACATGG	CTTCAATCGCAAAGAAGCAAC	T-DNA (SAIL)	Col-0	hom	Long period, altered phase
								TGAATTTCTCTTAAAAGTCGCATG	CTTGTTTGCAGTTTACCGTCC	T-DNA (SALK)	Col-0	hom
**Cor27-1, Cor28-2 and the double mutant Cor27-1/28-2 were kindly donated by Xu Li
