## Supplementary File 5. Selecting ROI for DF imaging using multiple 96 well plates for "Circadian diversity in Swedish *Arabidopsis* accessions is associated with naturally occurring genetic variation in *COR28*"

### Sheet: Sheet1
Phase											Period										RAE
AccessionID	Phase_tails.	Temperature	real_name	mean circular phase in degrees	mean circular phase in hours	standard deviation	Phase from 191 dataset (at 22C)				AccessionID	Period tails	Temperature	real_name	mean period in hours	standard deviation	Period from 191 dataset (at 22C)				AccessionID	RAE tails	Temperature	real_name	mean RAE (0-1)	standard deviation	Period from 191 dataset (at 22C)
6074	Dawn Phase	10C	Ör-1	288.754	19.2503	0.996597	21.5082				9343	Short period	10C	Dju-1	23.4695	2.37886	21.7246				992	High RAE	10C	Ale-Stenar-44-4	0.565714	0.190252	0.439084
8230	Dawn Phase	10C	Algutsrum	421.919	28.1279	2.10109	21.4651				6022	Long period	10C	Fjä2-6	24.886	3.66363	24.3311				5832	Low RAE	10C	App1-16	0.611667	0.198798	0.338294
6013	Dawn Phase	10C	Eden-9	280.114	18.6742	1.40036	21.338				6030	Short period	10C	Grön-5	23.7	4.02848	21.6512				1063	Low RAE	10C	Brösarp-21-140	0.531	0.190895	0.326776
9402	Dawn Phase	10C	Hel-3	303.342	20.2228	1.25295	22.5354				9404	Long period	10C	HolA-1 1	25.8175	3.50982	24.2286				6010	High RAE	10C	Eden-5	0.512778	0.175359	0.42886
6036	Dawn Phase	10C	Hov3-2	285.079	19.0053	1.17879	21.8452				6035	Long period	10C	Hov1-10	24.0567	3.60736	24.4485				9383	Low RAE	10C	Fri 3	0.618889	0.182528	0.346338
6043	Dawn Phase	10C	Löv-1	344.376	22.9584	1.36316	21.2808				6043	Short period	10C	Löv-1	23.6319	4.55548	21.4593				9402	High RAE	10C	Hel-3	0.582381	0.173087	0.443792
9433	Dawn Phase	10C	Nyl 13	270.3	18.02	1.69495	21.7352				9433	Short period	10C	Nyl 13	23.8079	2.54918	21.7623				9404	Low RAE	10C	HolA-1 1	0.5885	0.19813	0.343043
6069	Dawn Phase	10C	Nyl-7	367.499	24.4999	1.29778	21.4473				1552	Short period	10C	Sku-30	22.4944	2.52231	21.5685				6043	High RAE	10C	Löv-1	0.655625	0.163828	0.438462
1552	Dawn Phase	10C	Sku-30	293.933	19.5955	1.0564	21.7753				8387	Short period	10C	St-0	22.9089	2.83151	21.2778				6070	High RAE	10C	Omn-1	0.634167	0.15687	0.441196
8387	Dawn Phase	10C	St-0	454.097	30.2731	2.69497	21.9029				9453	Long period	10C	Stenk-2	25.1136	2.2286	24.2671				9436	High RAE	10C	Puk-1	0.622222	0.184632	0.438879
9332	Dusk Phase	10C	Bar 1	252.779	16.8519	1.41618	15.2665				6096	Long period	10C	T1060	26.7429	3.28986	24.3879				8387	High RAE	10C	St-0	0.615556	0.164289	0.430485
9381	Dusk Phase	10C	Fri 1	323.233	21.5489	1.10392	15.1563				6114	Long period	10C	T570	25.5889	3.18071	24.678				6173	Low RAE	10C	TÅD 05	0.685	0.160873	0.344854
6035	Dusk Phase	10C	Hov1-10	332.215	22.1477	1.72627	15.1904				6123	Long period	10C	T680	24.2392	1.49045	25.5389				6095	Low RAE	10C	T1050	0.514375	0.159748	0.347766
6038	Dusk Phase	10C	Hov3-5	244.025	16.2683	1.38065	15.0145				6133	Long period	10C	T800	24.2457	3.34667	25.7004				6114	Low RAE	10C	T570	0.597222	0.178352	0.316548
6123	Dusk Phase	10C	T680	270.379	18.0253	1.17827	13.929				6149	Long period	10C	T970	23.4011	1.86163	24.9547				6123	Low RAE	10C	T680	0.528462	0.244262	0.310999
6124	Dusk Phase	10C	T690	283.373	18.8915	1.37407	14.484				6153	Short period	10C	TAA 03	23.89	3.35433	21.612				6126	Low RAE	10C	T720	0.522273	0.193955	0.34418
6132	Dusk Phase	10C	T790	281.758	18.7838	1.5673	15.2999				6201	Short period	10C	TDr-16	22.8479	1.65444	21.7232				6209	High RAE	10C	TEDEN 02	0.61619	0.221664	0.441694
6133	Dusk Phase	10C	T800	305.501	20.3667	1.36342	14.067				6238	Short period	10C	TOM 04	23.9094	3.68182	21.8365				6210	High RAE	10C	TEDEN 03	0.5975	0.166686	0.426781
6149	Dusk Phase	10C	T970	307.597	20.5065	1.11844	15.7246				6240	Short period	10C	TOM 06	23.2227	3.04213	21.4624				6218	Low RAE	10C	TFÄ 08	0.585625	0.21522	0.344506
6413	Dusk Phase	10C	Ull3-4	339.926	22.6617	1.72334	15.7562				6413	Long period	10C	Ull3-4	22.402	2.30282	24.3568				6238	High RAE	10C	TOM 04	0.619375	0.140545	0.428421
6074	Dawn Phase	16C	Ör-1	228.733	15.2489	1.04654	21.5082				9343	Short period	16C	Dju-1	23.7196	1.53944	21.7246				992	High RAE	16C	Ale-Stenar-44-4	0.383478	0.178392	0.439084
8230	Dawn Phase	16C	Algutsrum	232.592	15.5061	0.949875	21.4651				6022	Long period	16C	Fjä2-6	25.4154	2.21838	24.3311				5832	Low RAE	16C	App1-16	0.352083	0.13654	0.338294
6013	Dawn Phase	16C	Eden-9	229.612	15.3075	1.08331	21.338				6030	Short period	16C	Grön-5	23.7282	1.63198	21.6512				1063	Low RAE	16C	Brösarp-21-140	0.317083	0.143844	0.326776
9402	Dawn Phase	16C	Hel-3	206.338	13.7559	1.28674	22.5354				9404	Long period	16C	HolA-1 1	25.84	1.73885	24.2286				6010	High RAE	16C	Eden-5	0.406522	0.147605	0.42886
6036	Dawn Phase	16C	Hov3-2	186.49	12.4327	0.823704	21.8452				6035	Long period	16C	Hov1-10	24.4554	1.93511	24.4485				9383	Low RAE	16C	Fri 3	0.338696	0.164187	0.346338
6043	Dawn Phase	16C	Löv-1	229.284	15.2856	1.2288	21.2808				6043	Short period	16C	Löv-1	24.1035	1.75139	21.4593				9402	High RAE	16C	Hel-3	0.384545	0.170649	0.443792
9433	Dawn Phase	16C	Nyl 13	216.938	14.4625	1.11616	21.7352				9433	Short period	16C	Nyl 13	24.1971	1.87243	21.7623				9404	Low RAE	16C	HolA-1 1	0.430476	0.154676	0.343043
6069	Dawn Phase	16C	Nyl-7	213.761	14.2507	0.862355	21.4473				1552	Short period	16C	Sku-30	24.1559	2.75854	21.5685				6043	High RAE	16C	Löv-1	0.4945	0.163175	0.438462
1552	Dawn Phase	16C	Sku-30	218.641	14.5761	1.54203	21.7753				8387	Short period	16C	St-0	23.5561	0.955109	21.2778				6070	High RAE	16C	Omn-1	0.593809	0.217428	0.441196
8387	Dawn Phase	16C	St-0	208.278	13.8852	0.742388	21.9029				9453	Long period	16C	Stenk-2	25.5557	1.97727	24.2671				9436	High RAE	16C	Puk-1	0.436316	0.196022	0.438879
9332	Dusk Phase	16C	Bar 1	534.69	35.646	0.861948	15.2665				6096	Long period	16C	T1060	26.064	1.7084	24.3879				8387	High RAE	16C	St-0	0.352609	0.121252	0.430485
9381	Dusk Phase	16C	Fri 1	538.97	35.9314	1.11872	15.1563				6114	Long period	16C	T570	26.8767	2.2735	24.678				6173	Low RAE	16C	TÅD 05	0.3365	0.130999	0.344854
6035	Dusk Phase	16C	Hov1-10	195.364	13.0243	1.08122	15.1904				6123	Long period	16C	T680	26.8971	1.47827	25.5389				6095	Low RAE	16C	T1050	0.405217	0.196142	0.347766
6038	Dusk Phase	16C	Hov3-5	192.617	12.8411	0.942123	15.0145				6133	Long period	16C	T800	25.54	2.17143	25.7004				6114	Low RAE	16C	T570	0.432381	0.233557	0.316548
6123	Dusk Phase	16C	T680	184.926	12.3284	0.949999	13.929				6149	Long period	16C	T970	24.6076	1.77474	24.9547				6123	Low RAE	16C	T680	0.26375	0.109815	0.310999
6124	Dusk Phase	16C	T690	194.861	12.9907	1.17455	14.484				6153	Short period	16C	TAA 03	24.165	2.23688	21.612				6126	Low RAE	16C	T720	0.425238	0.180627	0.34418
6132	Dusk Phase	16C	T790	182.123	12.1415	1.01341	15.2999				6201	Short period	16C	TDr-16	23.9833	1.75598	21.7232				6209	High RAE	16C	TEDEN 02	0.431053	0.101975	0.441694
6133	Dusk Phase	16C	T800	194.123	12.9415	0.934871	14.067				6238	Short period	16C	TOM 04	24.7357	2.36748	21.8365				6210	High RAE	16C	TEDEN 03	0.455	0.179165	0.426781
6149	Dusk Phase	16C	T970	214.49	14.2993	0.71465	15.7246				6240	Short period	16C	TOM 06	24.2359	2.19208	21.4624				6218	Low RAE	16C	TFÄ 08	0.325652	0.132247	0.344506
6413	Dusk Phase	16C	Ull3-4	210.018	14.0012	1.40065	15.7562				6413	Long period	16C	Ull3-4	25.8459	2.09993	24.3568				6238	High RAE	16C	TOM 04	0.471429	0.194712	0.428421
6074	Dawn Phase	22C	Ör-1	204.376	13.6251	1.05864	21.5082				9343	Short period	22C	Dju-1	21.8313	0.748995	21.7246				992	High RAE	22C	Ale-Stenar-44-4	0.375217	0.216897	0.439084
8230	Dawn Phase	22C	Algutsrum	200.361	13.3574	0.728589	21.4651				6022	Long period	22C	Fjä2-6	24.4852	1.06112	24.3311				5832	Low RAE	22C	App1-16	0.268261	0.142658	0.338294
6013	Dawn Phase	22C	Eden-9	214.258	14.2839	1.1402	21.338				6030	Short period	22C	Grön-5	22.4838	1.17197	21.6512				1063	Low RAE	22C	Brösarp-21-140	0.277917	0.0992134	0.326776
9402	Dawn Phase	22C	Hel-3	254.021	16.9347	0.833347	22.5354				9404	Long period	22C	HolA-1 1	25.2745	1.24832	24.2286				6010	High RAE	22C	Eden-5	0.46	0.190788	0.42886
6036	Dawn Phase	22C	Hov3-2	194.951	12.9967	0.837052	21.8452				6035	Long period	22C	Hov1-10	24.7657	1.36083	24.4485				9383	Low RAE	22C	Fri 3	0.302083	0.236238	0.346338
6043	Dawn Phase	22C	Löv-1	208.554	13.9036	1.17102	21.2808				6043	Short period	22C	Löv-1	23.2779	2.91595	21.4593				9402	High RAE	22C	Hel-3	0.390476	0.174312	0.443792
9433	Dawn Phase	22C	Nyl 13	195.078	13.0052	0.848188	21.7352				9433	Short period	22C	Nyl 13	22.3657	1.09842	21.7623				9404	Low RAE	22C	HolA-1 1	0.308636	0.158694	0.343043
6069	Dawn Phase	22C	Nyl-7	206.813	13.7875	1.20667	21.4473				1552	Short period	22C	Sku-30	22.4923	0.859462	21.5685				6043	High RAE	22C	Löv-1	0.467368	0.178289	0.438462
1552	Dawn Phase	22C	Sku-30	190.409	12.6939	0.73508	21.7753				8387	Short period	22C	St-0	22.3646	2.61367	21.2778				6070	High RAE	22C	Omn-1	0.581579	0.145307	0.441196
8387	Dawn Phase	22C	St-0	208.461	13.8974	0.919379	21.9029				9453	Long period	22C	Stenk-2	24.2596	2.16415	24.2671				9436	High RAE	22C	Puk-1	0.415556	0.196446	0.438879
9332	Dusk Phase	22C	Bar 1	199.023	13.2682	0.875003	15.2665				6096	Long period	22C	T1060	25.917	1.24113	24.3879				8387	High RAE	22C	St-0	0.368333	0.145622	0.430485
9381	Dusk Phase	22C	Fri 1	528.939	35.2626	0.795237	15.1563				6114	Long period	22C	T570	25.2065	1.44389	24.678				6173	Low RAE	22C	TÅD 05	0.324783	0.18138	0.344854
6035	Dusk Phase	22C	Hov1-10	535.8	35.72	0.860415	15.1904				6123	Long period	22C	T680	26.3323	1.30085	25.5389				6095	Low RAE	22C	T1050	0.340833	0.187846	0.347766
6038	Dusk Phase	22C	Hov3-5	186.16	12.4106	0.501206	15.0145				6133	Long period	22C	T800	24.917	2.60282	25.7004				6114	Low RAE	22C	T570	0.308261	0.157008	0.316548
6123	Dusk Phase	22C	T680	508.902	33.9268	0.547562	13.929				6149	Long period	22C	T970	23.1413	1.8533	24.9547				6123	Low RAE	22C	T680	0.237273	0.102315	0.310999
6124	Dusk Phase	22C	T690	521.173	34.7448	0.939422	14.484				6153	Short period	22C	TAA 03	22.045	0.748686	21.612				6126	Low RAE	22C	T720	0.390476	0.211435	0.34418
6132	Dusk Phase	22C	T790	533.161	35.5441	0.929693	15.2999				6201	Short period	22C	TDr-16	22.6965	1.9617	21.7232				6209	High RAE	22C	TEDEN 02	0.471429	0.164629	0.441694
6133	Dusk Phase	22C	T800	535.293	35.6862	1.47861	14.067				6238	Short period	22C	TOM 04	22.9365	2.01269	21.8365				6210	High RAE	22C	TEDEN 03	0.38625	0.134158	0.426781
6149	Dusk Phase	22C	T970	213.384	14.2256	0.802711	15.7246				6240	Short period	22C	TOM 06	22.7054	2.55124	21.4624				6218	Low RAE	22C	TFÄ 08	0.25375	0.122787	0.344506
6413	Dusk Phase	22C	Ull3-4	526.881	35.1254	0.559893	15.7562				6413	Long period	22C	Ull3-4	24.5105	1.61378	24.3568				6238	High RAE	22C	TOM 04	0.488	0.177722	0.428421
